# SEA: The small RNA Expression Atlas

**DOI:** 10.1101/133199

**Authors:** Raza-Ur Rahman, Vikas Bansal, Maksims Fiosins, Anna-Maria Liebhoff, Ashish Rajput, Abdul Sattar, Daniel Sumner Magruder, Sumit Madan, Ting Sun, Abhivyakti Gautam, Sven Heins, Timur Liwinski, Jörn Bethune, Claudia Trenkwalder, Juliane Fluck, Brit Mollenhauer, Stefan Bonn

**Affiliations:** Institute of Medical Systems Biology, Center for Molecular Neurobiology, University Medical Center Hamburg-Eppendorf, Hamburg, Germany; German Center for Neurodegenerative Diseases, Tübingen, Germany; Genevention GmbH, Göttingen, Germany; Fraunhofer Institute for Algorithms and Scientific Computing, Schloss Birlinghoven, Sankt Augustin, Germany; University Medical Center Goettingen; Rheinische Friedrich-Wilhelms-Universität Bonn, Bonn 53113, Germany; German National Library of Medicine (ZB MED) - Information Centre for Life Sciences, Bonn, Germany; Institute of Geodesy and Geoinformation, University of Bonn, Germany; Department of Neurology, University Medical Center Goettingen, Robert-Koch Strasse 40, 37075 Germany; Paracelsus-Elena-Klinik, Klinikstraße 16, 34119 Kassel, Germany; Department of Neurosurgery, University Medical Center Goettingen, Robert-Koch Strasse 40, 37075 Germany; Department of Neurogenetics, Max Planck Institute of Experimental Medicine, Göttingen, Germany; 1st Department of Medicine, University Medical Center Hamburg-Eppendorf, Hamburg, Germany

**Keywords:** small RNA, miRNA, differential expression, classification, prediction, biomarker, virus, bacteria, pathogens, disease, atlas, database, Parkinson’s disease

## Abstract

We present the Small RNA Expression Atlas (SEA), a web application that allows for the interactive querying, visualization, and analysis of known and novel small RNAs across ten organisms. It contains sRNA and pathogen expression information for over 4,200 published samples with standardized search terms and ontologies. In addition, SEA allows for the interactive visualization and re-analysis of 879 differential expression and 514 classification comparisons. SEA’s user model enables sRNA researchers to compare and re-analyze user-specific and published datasets, highlighting common and distinct sRNA expression patterns.

We provide evidence for SEA’s fidelity by (i) generating a set of 591 tissue specific miRNAs across 30 tissues, (ii) finding known and novel bacterial and viral infections across diseases, and (iii) determining a Parkinson’s disease-specific blood biomarker signature using novel data.

We believe that SEA’s simple semantic search interface, the flexible interactive reports, and the user model with rich analysis capabilities will enable researchers to better understand the potential function and diagnostic value of sRNAs or pathogens across tissues, diseases, and organisms.

**Availability and Implementation:** SEA is implemented in Java, J2EE, spring, Django, html5, css3, JavaScript, Bootstrap, Vue.js, D3, mongodb and neo4j. It is freely available at http://sea.ims.bio/.
