## Supplementary Table 2 for "SEA: The small RNA Expression Atlas"

### Sheet: Pathogen_known_associations
Dataset id	Group A	Group B	Organism	log2FoldChange	Padj	Rank
GSE33584	mock-infection:Hour:sRNA-SeqN/A	cytomegalovirus-infection:Hour:sRNA-SeqN/A	Human herpesvirus 5	15.0108	1.90409e-33	1
GSE72769	uninfected:1hour	Mycobacterium-abscessus-rough-infected:1hour	Mycobacterium abscessus	3.62238	0.00142825	1
GSE64142	non-infected	Mycobacterium-bovis-BCG	Mycobacterium bovis	8.66782	3.43398e-49	1
GSE64142	non-infected	Mycobacterium-tuberculosis-H37Rv	Mycobacterium tuberculosis	5.27849	9.13786e-90	1
GSE64142	non-infected	salmonella-typhimurium-strain-keller	Salmonella enterica	5.57292	2.81702e-17	1
GSE64142	non-infected	staphloccocus-epidermidis	Staphylococcus epidermidis	11.96	6.03371e-77	1
GSE64142	non-infected	Yersinia-pseudotuberculosis	Yersinia pseudotuberculosis	5.83138	9.41948e-62	1
GSE57763	mock-treatment	HIV-infected	Human immunodeficiency virus 1	10.5597	1.325e-61	1
GSE54235	uninfected:6hour	vaccinia-virus-infection:6hour	Vaccinia virus	9.19815	5.10221e-20	6
GSE69837	healthy	trachoma	Chlamydia trachomatis	4.1173	0.0154981	1

### Sheet: Pathogen_novel_associations
Dataset id	Group A	Group B	Disease	Organism	log2FoldChange	Padj
GSE43550	adjacent-healthy-tissue	diseased-tissue	Colorectal Cancer	Desulfitobacterium dichloroeliminans	1457	0.001
GSE46131	healthy	Alzheimer's-disease	Alzheimer's disease	Cyprinid herpesvirus 2	3947	0.001
GSE46131	healthy	Lewy-body-dementia	Lewy-body-dementia	Chimpanzee alpha-1 herpesvirus	5735	0.031
GSE46131	healthy	Hippocampal-sclerosis-of-aging	Hippocampal-sclerosis-of-aging	Vibrio alginolyticus	3096	0.028
GSE56414	adjacent-healthy-tissue	diseased-tissue	Peritoneal Endometriotic Lesions	Bathycoccus sp. RCC1105 virus BpV	2361	0.038
GSE65367	healthy	schizophrenia	schizophrenia	Methanosphaera stadtmanae	5831	1.58312e+09
GSE84779	healthy	Crohn's-disease	Crohn's-disease	Mycobacterium marinum	1667	0.002
